# The impact of the invasive *Kalanchoe* ×*houghtonii* on vegetated sea cliffs of the Mediterranean coasts with endemic *Limonium* species

**DOI:** 10.1101/2025.11.28.691185

**Authors:** Joan Pere Pascual-Díaz, Jordi López-Pujol, Neus Nualart, Sònia Garcia, Daniel Vitales

## Abstract

Invasive alien plant species pose a serious threat to biodiversity, especially in ecologically rich regions such as the Mediterranean Basin. Among the most affected habitats are coastal communities, which host many endemic taxa and provide valuable ecosystem services. One such invasive taxa is *Kalanchoe ×houghtonii*, an allegedly artificial hybrid. This plant, although having demonstrated strong invasive potential, still largely remains unrecognised as a taxon of concern in Mediterranean countries, at least in national official catalogues. In this study, we assess the impact of this hybrid on coastal communities, focusing on the European Union Habitat of Community Interest (HCI) 1240—“vegetated cliffs with endemic statices (*Limonium* spp.)”—at two sites along the southern coast of Catalonia (NE Iberian Peninsula). Between 2022 and 2025, we conducted field surveys to document the population size, growth stages, and spatial competition with native species. Additionally, we gathered 1,422 iNaturalist occurrences of *K. ×houghtonii* to map its distribution across the Mediterranean Basin, assess its presence within Natura 2000 protected sites and within protected areas, including the HCI 1240, and determine its potential spread using ensemble ecological niche modelling with bioclimatic variables. Our results show that *K. ×houghtonii* forms dense monospecific patches in the surveyed areas that compete for space with two native *Limonium* species in southern Catalonia. Moreover, we confirmed 713 naturalised occurrences in the Mediterranean area, 107 were located within Natura 2000 protected sites and 58 within the HCI 1240 included in protected sites. Ecological niche modelling indicates high climatic suitability across 93% of western and 59% of eastern Mediterranean Natura 2000 sites containing the HCI 1240. The findings of this study highlight the invasive potential of *K.* ×*houghtonii* and support its inclusion in national catalogues of invasive species across Mediterranean basin countries. The study calls for systematic monitoring of the spread and ecological impact of this hybrid species in coastal community habitats.
