## Supplementary material for "The impact of the invasive *Kalanchoe* ×*houghtonii* on vegetated sea cliffs of the Mediterranean coasts with endemic *Limonium* species": Table S2

### Sheet: Hoja1
Mont-roig del Camp	Fortí de la Reina
Mesembryanthemum cordifolium	Opuntia stricta
Mesembryanthemum xvascosilvae	Drosanthemum floribundum
Opuntia stricta	Malephora purpureocrocea
Opuntia ficus-indica	Pittosporum tobira
Gazania rigens	Washingtonia
Cenchrus clandestinus	Disphymia crassifolium
Senecio angulatus	Crassula ovata
Carpobrotus cf. acinaciformis	Medicago arborea
Pittosporum tobira	Dimorphoteca ecklonis
Kalanchoe xhoughtonii	Yucca gigantea
	Cyperus alternifolius
	Asparagus aethiopicus
	Agave salmiana ferox
	Yucca aloifolia
	Arundo donax
	Oxalis pes-caprae
	Lantana camara
	Carpobrotus cf acinaciformis
	Nicotiana glauca
	Cenchrus clandestinus
	Kalanchoe xhoughtonii
